# Social history and exposure to pathogen signals modulate social status effects on gene regulation in rhesus macaques

**DOI:** 10.1101/552356

**Authors:** Joaquin Sanz, Paul L. Maurizio, Noah Snyder-Mackler, Noah D. Simons, Tawni Voyles, Jordan Kohn, Vasiliki Michopoulos, Mark Wilson, Jenny Tung, Luis B. Barreiro

**Author notes:** Department of Psychology, University of Washington, Seattle, WA 98195, USA. ^2^To whom correspondence may be addressed. or. J.T and L.B.B contributed equally to this work.

## Abstract

Social experiences are an important predictor of disease susceptibility and survival in humans and other social mammals. Chronic social stress is thought to generate a pro-inflammatory state characterized by elevated antibacterial defenses and reduced investment in antiviral defense. Here, we manipulated long-term social status in female rhesus macaques to show that social subordination alters the gene expression response to *ex vivo* bacterial and viral challenge. As predicted by current models, bacterial lipopolysaccharide polarizes the immune response such that low status corresponds to higher expression of genes in NF-κB-dependent pro-inflammatory pathways and lower expression of genes involved in the antiviral response and type I interferon (IFN) signaling. Counter to predictions, however, low status drives more exaggerated expression of both NF-κB and IFN-associated genes after cells are exposed to the viral mimic Gardiquimod. Status-driven gene expression patterns are not only linked to social status at the time of sampling, but also to social history (i.e., past social status), especially in unstimulated cells. However, for a subset of genes, we observed interaction effects in which females who fell in rank were more strongly affected by current social status than those who climbed the social hierarchy. Together, our results indicate that the effects of social status on immune cell gene expression depend on pathogen exposure, pathogen type, and social history – in support of social experience-mediated biological embedding in adulthood, even in the conventionally memory-less innate immune system.
