## Supplementary material for "Social history and exposure to pathogen signals modulate social status effects on gene regulation in rhesus macaques": Dataset S1

### Sheet: Sample Metadata
Dataset S1. Elo scores, sampling dates, and tissue composition information for samples included in the data set
subject_ID	Condition	Sampling date	Group	date of birth	PMN cells (%)	Class. Mon.: CD14+ CD16- (%)	CD14+ Act. Mon.: CD14+ CD16+ (%)	CD14-Act. Mon.: CD14-CD16+ (%)	Helper T Cells: CD3+ CD4+ (%)	Cytotoxic T cells: CD3+ CD8+ (%)	Double+ T cells: CD3+ CD4+ CD8+ (%)	CD8- B cells: CD3- CD20+ CD8- (%)	CD8+ B cells: CD3- CD20+ CD8+ (%)	NK T cells: CD3+ CD16+ (%)	NK cells CD3- CD16+ (%)	Flowcell	Elo (current rank)	Elo phase 1 (Past rank)
R482	Gard	2014-12-13	WXC_SGE2	1998-01-01	49.24	6.32	3.21	1.22	8.92	10.94	2.89	8.35	0.48	0.23	8.2	run0316	525	1941
R482	LPS	2014-12-13	WXC_SGE2	1998-01-01	49.24	6.32	3.21	1.22	8.92	10.94	2.89	8.35	0.48	0.23	8.2	run0278	525	1941
R482	NC	2014-12-13	WXC_SGE2	1998-01-01	49.24	6.32	3.21	1.22	8.92	10.94	2.89	8.35	0.48	0.23	8.2	run0278	525	1941
RAa11	Gard	2014-11-20	Aa11_SGE2	2005-04-03	44.15	4.36	1.74	2.53	16.9	11.14	2.81	5.74	0.68	0.24	9.72	run0317	1737	569
RAc8	Gard	2015-01-12	VBB_SGE2	2001-03-25	52.75	2.51	2.54	1.41	8.53	13.6	3.25	11.21	0.1	0.07	4.04	run0317	239	1997
RAc8	LPS	2015-01-12	VBB_SGE2	2001-03-25	52.75	2.51	2.54	1.41	8.53	13.6	3.25	11.21	0.1	0.07	4.04	run0278	239	1997
RAc8	NC	2015-01-12	VBB_SGE2	2001-03-25	52.75	2.51	2.54	1.41	8.53	13.6	3.25	11.21	0.1	0.07	4.04	run0278	239	1997
RBc8	Gard	2014-11-25	Bc8_SGE2	2001-03-25	44.6	2.33	2.17	1.15	16.66	16.48	2.01	5.82	0.88	0.58	7.33	run0316	1979	1016
RBc8	NC	2014-11-25	Bc8_SGE2	2001-03-25	44.6	2.33	2.17	1.15	16.66	16.48	2.01	5.82	0.88	0.58	7.33	run0278	1979	1016
RCw10	Gard	2014-12-13	Cw10_SGE2	2004-07-22	38.47	2.22	2.66	0.66	21.58	10.65	4.92	8.65	0.04	0.21	9.94	run0317	1534	1737
RCw10	LPS	2014-12-13	Cw10_SGE2	2004-07-22	38.47	2.22	2.66	0.66	21.58	10.65	4.92	8.65	0.04	0.21	9.94	run0278	1534	1737
RCw10	NC	2014-12-13	Cw10_SGE2	2004-07-22	38.47	2.22	2.66	0.66	21.58	10.65	4.92	8.65	0.04	0.21	9.94	run0278	1534	1737
RCy13	Gard	2014-11-25	Bc8_SGE2	2010-04-24	57.56	4.37	3.03	1.48	14.47	7.31	0.17	4.21	0.69	0.92	5.8	run0317	933	-52
RCy13	LPS	2014-11-25	Bc8_SGE2	2010-04-24	57.56	4.37	3.03	1.48	14.47	7.31	0.17	4.21	0.69	0.92	5.8	run0278	933	-52
RCy13	NC	2014-11-25	Bc8_SGE2	2010-04-24	57.56	4.37	3.03	1.48	14.47	7.31	0.17	4.21	0.69	0.92	5.8	run0278	933	-52
REg12	Gard	2014-12-13	Fq9_SGE2	2007-07-03	41.4	5.84	1.32	0.75	14.75	24.84	0.42	4.59	0.57	0.09	5.42	run0316	1049	1488
REg12	LPS	2014-12-13	Fq9_SGE2	2007-07-03	41.4	5.84	1.32	0.75	14.75	24.84	0.42	4.59	0.57	0.09	5.42	run0278	1049	1488
REg12	NC	2014-12-13	Fq9_SGE2	2007-07-03	41.4	5.84	1.32	0.75	14.75	24.84	0.42	4.59	0.57	0.09	5.42	run0278	1049	1488
RFd12	LPS	2014-11-20	Aa11_SGE2	2007-05-29	40.58	4.1	1.32	0.85	17.45	13.89	3.62	11.19	0.72	0.26	6.03	run0278	-90	527
RFd12	NC	2014-11-20	Aa11_SGE2	2007-05-29	40.58	4.1	1.32	0.85	17.45	13.89	3.62	11.19	0.72	0.26	6.03	run0278	-90	527
RFm12	Gard	2014-12-13	Cw10_SGE2	2008-04-02	40.28	3.3	1.57	0.67	21.72	13.57	1.08	9.96	1.93	0.32	5.6	run0317	932	1395
RFm12	LPS	2014-12-13	Cw10_SGE2	2008-04-02	40.28	3.3	1.57	0.67	21.72	13.57	1.08	9.96	1.93	0.32	5.6	run0278	932	1395
RFm12	NC	2014-12-13	Cw10_SGE2	2008-04-02	40.28	3.3	1.57	0.67	21.72	13.57	1.08	9.96	1.93	0.32	5.6	run0278	932	1395
RFq9	Gard	2014-12-13	Fq9_SGE2	2003-04-16	41.93	2.48	0.84	0.36	15.11	19.11	3.77	5.75	1.76	0.13	8.75	run0317	1857	1053
RFq9	LPS	2014-12-13	Fq9_SGE2	2003-04-16	41.93	2.48	0.84	0.36	15.11	19.11	3.77	5.75	1.76	0.13	8.75	run0278	1857	1053
RFq9	NC	2014-12-13	Fq9_SGE2	2003-04-16	41.93	2.48	0.84	0.36	15.11	19.11	3.77	5.75	1.76	0.13	8.75	run0278	1857	1053
RFs5	LPS	2015-01-12	VBB_SGE2	1996-05-01	39.17	3.56	4.12	1.91	21.55	14.85	3.51	6.62	1.53	0.12	3.06	run0278	222	1646
RFs5	NC	2015-01-12	VBB_SGE2	1996-05-01	39.17	3.56	4.12	1.91	21.55	14.85	3.51	6.62	1.53	0.12	3.06	run0278	222	1646
RIa13	Gard	2014-11-20	Pp10_SGE2	2009-03-12	61.01	3.82	1.03	0.25	4.2	10.71	13.44	0.94	0.38	0.25	3.97	run0317	1488	-105
RIa13	LPS	2014-11-20	Pp10_SGE2	2009-03-12	61.01	3.82	1.03	0.25	4.2	10.71	13.44	0.94	0.38	0.25	3.97	run0278	1488	-105
RIa13	NC	2014-11-20	Pp10_SGE2	2009-03-12	61.01	3.82	1.03	0.25	4.2	10.71	13.44	0.94	0.38	0.25	3.97	run0278	1488	-105
RIb12	Gard	2014-11-20	Aa11_SGE2	2007-05-08	28.87	5.21	1.32	0.87	27.25	17.56	0.42	9.08	1.53	0.22	7.67	run0316	527	497
RIb12	LPS	2014-11-20	Aa11_SGE2	2007-05-08	28.87	5.21	1.32	0.87	27.25	17.56	0.42	9.08	1.53	0.22	7.67	run0278	527	497
RIb12	NC	2014-11-20	Aa11_SGE2	2007-05-08	28.87	5.21	1.32	0.87	27.25	17.56	0.42	9.08	1.53	0.22	7.67	run0278	527	497
RIe12	Gard	2014-11-20	Pp10_SGE2	2007-06-11	21.85	4.33	1.76	0.65	20.71	17.87	0.67	5.49	0.39	0.97	25.3	run0317	1997	-170
RIe12	LPS	2014-11-20	Pp10_SGE2	2007-06-11	21.85	4.33	1.76	0.65	20.71	17.87	0.67	5.49	0.39	0.97	25.3	run0278	1997	-170
RIe12	NC	2014-11-20	Pp10_SGE2	2007-06-11	21.85	4.33	1.76	0.65	20.71	17.87	0.67	5.49	0.39	0.97	25.3	run0278	1997	-170
RJf7	Gard	2015-01-12	VBB_SGE2	1999-05-25	39.49	3.9	3.04	1.48	13.79	10.74	2.56	4.7	0.57	0.07	19.66	run0317	1470	1897
RJf7	LPS	2015-01-12	VBB_SGE2	1999-05-25	39.49	3.9	3.04	1.48	13.79	10.74	2.56	4.7	0.57	0.07	19.66	run0278	1470	1897
RJf7	NC	2015-01-12	VBB_SGE2	1999-05-25	39.49	3.9	3.04	1.48	13.79	10.74	2.56	4.7	0.57	0.07	19.66	run0278	1470	1897
RJj10	Gard	2014-12-13	WXC_SGE2	2004-04-05	59.27	5.93	0.42	0.03	16.07	10.9	1.09	4.01	0.56	0.1	1.62	run0316	1098	1841
RJj10	LPS	2014-12-13	WXC_SGE2	2004-04-05	59.27	5.93	0.42	0.03	16.07	10.9	1.09	4.01	0.56	0.1	1.62	run0278	1098	1841
RJj10	NC	2014-12-13	WXC_SGE2	2004-04-05	59.27	5.93	0.42	0.03	16.07	10.9	1.09	4.01	0.56	0.1	1.62	run0278	1098	1841
RJl11	Gard	2014-11-11	Jl11_SGE2	2006-04-03	61.43	3.99	0.31	0.05	10.8	13.97	0.37	5.07	0.54	0.07	3.42	run0317	1970	239
RJl11	LPS	2014-11-11	Jl11_SGE2	2006-04-03	61.43	3.99	0.31	0.05	10.8	13.97	0.37	5.07	0.54	0.07	3.42	run0278	1970	239
RJl11	NC	2014-11-11	Jl11_SGE2	2006-04-03	61.43	3.99	0.31	0.05	10.8	13.97	0.37	5.07	0.54	0.07	3.42	run0278	1970	239
RJs11	Gard	2014-11-20	Aa11_SGE2	2006-06-10	64.63	2.94	0.28	0.34	13.91	5.63	0.98	5.6	0.68	0.19	4.83	run0317	1053	1100
RJs11	LPS	2014-11-20	Aa11_SGE2	2006-06-10	64.63	2.94	0.28	0.34	13.91	5.63	0.98	5.6	0.68	0.19	4.83	run0278	1053	1100
RJs11	NC	2014-11-20	Aa11_SGE2	2006-06-10	64.63	2.94	0.28	0.34	13.91	5.63	0.98	5.6	0.68	0.19	4.83	run0278	1053	1100
RNi12	Gard	2014-11-11	Jl11_SGE2	2007-08-24	49.05	4.98	1.2	0.42	12.91	10.41	0.28	7.58	0.15	0.16	12.87	run0317	1618	13
RNi12	LPS	2014-11-11	Jl11_SGE2	2007-08-24	49.05	4.98	1.2	0.42	12.91	10.41	0.28	7.58	0.15	0.16	12.87	run0278	1618	13
RNi12	NC	2014-11-11	Jl11_SGE2	2007-08-24	49.05	4.98	1.2	0.42	12.91	10.41	0.28	7.58	0.15	0.16	12.87	run0278	1618	13
ROn5	Gard	2014-12-03	Ze12_SGE2	1996-03-11	60.35	5.43	1.05	0.67	11.96	6.26	0.71	5.06	0.82	0.09	7.61	run0316	1897	933
ROn5	NC	2014-12-03	Ze12_SGE2	1996-03-11	60.35	5.43	1.05	0.67	11.96	6.26	0.71	5.06	0.82	0.09	7.61	run0278	1897	933
ROv12	Gard	2014-12-13	WXC_SGE2	2008-06-13	42.46	2.1	0.59	0	19.09	15.92	0.96	17.33	1.15	0.07	0.34	run0316	-105	222
ROv12	LPS	2014-12-13	WXC_SGE2	2008-06-13	42.46	2.1	0.59	0	19.09	15.92	0.96	17.33	1.15	0.07	0.34	run0278	-105	222
ROv12	NC	2014-12-13	WXC_SGE2	2008-06-13	42.46	2.1	0.59	0	19.09	15.92	0.96	17.33	1.15	0.07	0.34	run0278	-105	222
RPj10	Gard	2015-01-12	VBB_SGE2	2004-04-08	38.58	2.26	3.55	0.63	21.32	11.57	1.23	14.46	0.77	0.16	5.46	run0317	1028	1979
RPj10	LPS	2015-01-12	VBB_SGE2	2004-04-08	38.58	2.26	3.55	0.63	21.32	11.57	1.23	14.46	0.77	0.16	5.46	run0278	1028	1979
RPj10	NC	2015-01-12	VBB_SGE2	2004-04-08	38.58	2.26	3.55	0.63	21.32	11.57	1.23	14.46	0.77	0.16	5.46	run0278	1028	1979
RPm4	Gard	2014-12-13	WXC_SGE2	1993-06-21	28.74	3.75	1.28	0.67	11.24	6.98	38.27	4.49	0.6	0.07	3.91	run0316	1836	1857
RPm4	NC	2014-12-13	WXC_SGE2	1993-06-21	28.74	3.75	1.28	0.67	11.24	6.98	38.27	4.49	0.6	0.07	3.91	run0278	1836	1857
RPp10	Gard	2014-11-20	Pp10_SGE2	2004-05-11	28.92	2.68	1.96	1.03	21.99	15.07	1.89	2.84	0.1	1.26	22.27	run0316	569	566
RPp10	LPS	2014-11-20	Pp10_SGE2	2004-05-11	28.92	2.68	1.96	1.03	21.99	15.07	1.89	2.84	0.1	1.26	22.27	run0278	569	566
RPp10	NC	2014-11-20	Pp10_SGE2	2004-05-11	28.92	2.68	1.96	1.03	21.99	15.07	1.89	2.84	0.1	1.26	22.27	run0278	569	566
RPq11	Gard	2014-11-11	Jl11_SGE2	2006-05-19	77.64	3.28	0.33	0.14	5.62	3.22	0.28	5.3	0.07	0.07	4.05	run0316	566	-90
RPq11	LPS	2014-11-11	Jl11_SGE2	2006-05-19	77.64	3.28	0.33	0.14	5.62	3.22	0.28	5.3	0.07	0.07	4.05	run0278	566	-90
RPq11	NC	2014-11-11	Jl11_SGE2	2006-05-19	77.64	3.28	0.33	0.14	5.62	3.22	0.28	5.3	0.07	0.07	4.05	run0278	566	-90
RPs7	Gard	2014-12-13	Cw10_SGE2	2000-05-13	58.61	4.43	2.38	0.29	10.43	12.55	1.53	2.7	0.86	0.2	6.01	run0317	588	1028
RPs7	LPS	2014-12-13	Cw10_SGE2	2000-05-13	58.61	4.43	2.38	0.29	10.43	12.55	1.53	2.7	0.86	0.2	6.01	run0278	588	1028
RPs7	NC	2014-12-13	Cw10_SGE2	2000-05-13	58.61	4.43	2.38	0.29	10.43	12.55	1.53	2.7	0.86	0.2	6.01	run0278	588	1028
RPy12	Gard	2014-11-25	Bc8_SGE2	2008-07-20	41.3	3.76	0.63	0.08	20.01	14.95	1.25	12.67	1.54	0.32	3.5	run0317	-126	298
RPy12	LPS	2014-11-25	Bc8_SGE2	2008-07-20	41.3	3.76	0.63	0.08	20.01	14.95	1.25	12.67	1.54	0.32	3.5	run0278	-126	298
RPy12	NC	2014-11-25	Bc8_SGE2	2008-07-20	41.3	3.76	0.63	0.08	20.01	14.95	1.25	12.67	1.54	0.32	3.5	run0278	-126	298
RQp9	Gard	2014-12-13	Cw10_SGE2	2003-04-13	46.6	3.99	0.01	0	12.9	10.03	7.68	15.39	2.37	0.11	0.91	run0316	1941	1584
RQp9	LPS	2014-12-13	Cw10_SGE2	2003-04-13	46.6	3.99	0.01	0	12.9	10.03	7.68	15.39	2.37	0.11	0.91	run0278	1941	1584
RQp9	NC	2014-12-13	Cw10_SGE2	2003-04-13	46.6	3.99	0.01	0	12.9	10.03	7.68	15.39	2.37	0.11	0.91	run0278	1941	1584
RRr13	LPS	2014-12-03	Jl11_SGE2	2009-08-29	45.47	2.46	0.79	0.36	17.04	11.37	2.25	12.54	0.65	0.13	6.94	run0278	-170	525
RRr13	NC	2014-12-03	Jl11_SGE2	2009-08-29	45.47	2.46	0.79	0.36	17.04	11.37	2.25	12.54	0.65	0.13	6.94	run0278	-170	525
RSh11	Gard	2014-11-25	Bc8_SGE2	2005-06-13	53.82	3.29	2.04	0.75	12.77	10.12	1.19	9.17	0.39	0.23	6.22	run0317	1586	588
RSh11	LPS	2014-11-25	Bc8_SGE2	2005-06-13	53.82	3.29	2.04	0.75	12.77	10.12	1.19	9.17	0.39	0.23	6.22	run0278	1586	588
RSh11	NC	2014-11-25	Bc8_SGE2	2005-06-13	53.82	3.29	2.04	0.75	12.77	10.12	1.19	9.17	0.39	0.23	6.22	run0278	1586	588
RSi10	Gard	2014-12-03	Ze12_SGE2	2004-04-02	54.29	3.26	0.19	0.04	17.72	14.2	2.21	6.74	0.09	0.12	1.14	run0316	1395	1534
RSi10	LPS	2014-12-03	Ze12_SGE2	2004-04-02	54.29	3.26	0.19	0.04	17.72	14.2	2.21	6.74	0.09	0.12	1.14	run0278	1395	1534
RSi10	NC	2014-12-03	Ze12_SGE2	2004-04-02	54.29	3.26	0.19	0.04	17.72	14.2	2.21	6.74	0.09	0.12	1.14	run0278	1395	1534
RSu10	Gard	2014-11-25	Bc8_SGE2	2004-06-22	56.45	3.37	1	0.48	8.79	5.68	0.44	6.86	0.97	0.2	15.76	run0316	528	876
RSu10	LPS	2014-11-25	Bc8_SGE2	2004-06-22	56.45	3.37	1	0.48	8.79	5.68	0.44	6.86	0.97	0.2	15.76	run0278	528	876
RSu10	NC	2014-11-25	Bc8_SGE2	2004-06-22	56.45	3.37	1	0.48	8.79	5.68	0.44	6.86	0.97	0.2	15.76	run0278	528	876
RSu12	Gard	2014-12-13	Fq9_SGE2	2008-06-04	53.38	2.22	0.86	0.53	13.76	7.96	2.75	11.79	0.78	0.14	5.83	run0316	13	1618
RSu12	LPS	2014-12-13	Fq9_SGE2	2008-06-04	53.38	2.22	0.86	0.53	13.76	7.96	2.75	11.79	0.78	0.14	5.83	run0278	13	1618
RSu12	NC	2014-12-13	Fq9_SGE2	2008-06-04	53.38	2.22	0.86	0.53	13.76	7.96	2.75	11.79	0.78	0.14	5.83	run0278	13	1618
RTf12	Gard	2014-11-20	Aa11_SGE2	2007-06-25	63.89	5.2	0.62	0.46	10.91	8.99	0.63	6.08	0.74	0.14	2.35	run0316	1773	528
RTf12	LPS	2014-11-20	Aa11_SGE2	2007-06-25	63.89	5.2	0.62	0.46	10.91	8.99	0.63	6.08	0.74	0.14	2.35	run0278	1773	528
RTf12	NC	2014-11-20	Aa11_SGE2	2007-06-25	63.89	5.2	0.62	0.46	10.91	8.99	0.63	6.08	0.74	0.14	2.35	run0278	1773	528
RUd14	Gard	2014-12-03	Ze12_SGE2	2010-05-27	29.4	4.07	0.76	0.58	18.21	29.06	2.16	11.07	0.55	0.32	3.83	run0317	534	1098
RUd14	LPS	2014-12-03	Ze12_SGE2	2010-05-27	29.4	4.07	0.76	0.58	18.21	29.06	2.16	11.07	0.55	0.32	3.83	run0278	534	1098
RUf11	Gard	2015-01-12	Cw10_SGE2	2005-05-22	66.3	5.06	1.13	0.33	6.41	5.36	1.78	7.94	0.3	0.04	5.34	run0317	-124	1470
RUf11	LPS	2015-01-12	Cw10_SGE2	2005-05-22	66.3	5.06	1.13	0.33	6.41	5.36	1.78	7.94	0.3	0.04	5.34	run0278	-124	1470
RUf11	NC	2015-01-12	Cw10_SGE2	2005-05-22	66.3	5.06	1.13	0.33	6.41	5.36	1.78	7.94	0.3	0.04	5.34	run0278	-124	1470
RVb12	Gard	2014-11-20	Pp10_SGE2	2007-05-14	47.75	2.91	4.58	2.39	12.08	12.86	0.27	1.93	0.18	0.56	14.49	run0317	1100	-126
RVb12	LPS	2014-11-20	Pp10_SGE2	2007-05-14	47.75	2.91	4.58	2.39	12.08	12.86	0.27	1.93	0.18	0.56	14.49	run0278	1100	-126
RVb12	NC	2014-11-20	Pp10_SGE2	2007-05-14	47.75	2.91	4.58	2.39	12.08	12.86	0.27	1.93	0.18	0.56	14.49	run0278	1100	-126
RVe12	Gard	2014-11-11	Jl11_SGE2	2007-06-18	36.63	1.96	0.86	0.13	16.81	33.27	0.74	5.55	0.49	0.3	3.26	run0316	1016	-124
RVe12	LPS	2014-11-11	Jl11_SGE2	2007-06-18	36.63	1.96	0.86	0.13	16.81	33.27	0.74	5.55	0.49	0.3	3.26	run0278	1016	-124
RVe12	NC	2014-11-11	Jl11_SGE2	2007-06-18	36.63	1.96	0.86	0.13	16.81	33.27	0.74	5.55	0.49	0.3	3.26	run0278	1016	-124
RVq13	Gard	2014-12-13	Fq9_SGE2	2009-07-22	52.65	3.81	1.46	0.72	11.53	11.25	0.76	6.75	0.47	0.3	10.3	run0317	1584	1836
RVq13	LPS	2014-12-13	Fq9_SGE2	2009-07-22	52.65	3.81	1.46	0.72	11.53	11.25	0.76	6.75	0.47	0.3	10.3	run0278	1584	1836
RVq13	NC	2014-12-13	Fq9_SGE2	2009-07-22	52.65	3.81	1.46	0.72	11.53	11.25	0.76	6.75	0.47	0.3	10.3	run0278	1584	1836
RVw12	Gard	2014-12-13	Fq9_SGE2	2008-07-05	56.82	4.53	2.6	0.6	10.65	16.98	1.13	2.27	1	0.07	3.34	run0317	497	1049
RVw12	LPS	2014-12-13	Fq9_SGE2	2008-07-05	56.82	4.53	2.6	0.6	10.65	16.98	1.13	2.27	1	0.07	3.34	run0278	497	1049
RVw12	NC	2014-12-13	Fq9_SGE2	2008-07-05	56.82	4.53	2.6	0.6	10.65	16.98	1.13	2.27	1	0.07	3.34	run0278	497	1049
RWu12	Gard	2014-11-20	Pp10_SGE2	2008-06-05	42.79	2.56	2.16	1.01	16.39	12.36	0.97	0.53	0.14	1.15	19.94	run0316	-52	534
RWu12	LPS	2014-11-20	Pp10_SGE2	2008-06-05	42.79	2.56	2.16	1.01	16.39	12.36	0.97	0.53	0.14	1.15	19.94	run0278	-52	534
RWu12	NC	2014-11-20	Pp10_SGE2	2008-06-05	42.79	2.56	2.16	1.01	16.39	12.36	0.97	0.53	0.14	1.15	19.94	run0278	-52	534
RZe12	Gard	2014-12-03	Ze12_SGE2	2007-06-18	56.13	4.04	0.37	0.43	9.59	15.73	1.6	5.21	1.64	0.14	5.12	run0317	876	932
RZe12	LPS	2014-12-03	Ze12_SGE2	2007-06-18	56.13	4.04	0.37	0.43	9.59	15.73	1.6	5.21	1.64	0.14	5.12	run0278	876	932
RZe12	NC	2014-12-03	Ze12_SGE2	2007-06-18	56.13	4.04	0.37	0.43	9.59	15.73	1.6	5.21	1.64	0.14	5.12	run0278	876	932
RZq10	Gard	2014-12-03	Ze12_SGE2	2004-06-22	49.39	3.69	2.05	1.01	18.73	11	0.86	6.87	0.41	0.13	5.83	run0316	298	1586
RZq10	LPS	2014-12-03	Ze12_SGE2	2004-06-22	49.39	3.69	2.05	1.01	18.73	11	0.86	6.87	0.41	0.13	5.83	run0278	298	1586
RZq10	NC	2014-12-03	Ze12_SGE2	2004-06-22	49.39	3.69	2.05	1.01	18.73	11	0.86	6.87	0.41	0.13	5.83	run0278	298	1586
VBB	Gard	2015-01-12	VBB_SGE2	1998-01-01	43.47	3.21	1.94	0.63	18.27	13.6	11.18	3.36	1.08	0.11	3.15	run0316	1841	1773
VBB	LPS	2015-01-12	VBB_SGE2	1998-01-01	43.47	3.21	1.94	0.63	18.27	13.6	11.18	3.36	1.08	0.11	3.15	run0278	1841	1773
VBB	NC	2015-01-12	VBB_SGE2	1998-01-01	43.47	3.21	1.94	0.63	18.27	13.6	11.18	3.36	1.08	0.11	3.15	run0278	1841	1773
WXC	Gard	2014-12-13	WXC_SGE2	1998-01-01	41.44	3.12	1.34	0.92	15.83	17.74	6.89	2.72	1.21	0.27	8.52	run0316	1646	1970
WXC	NC	2014-12-13	WXC_SGE2	1998-01-01	41.44	3.12	1.34	0.92	15.83	17.74	6.89	2.72	1.21	0.27	8.52	run0278	1646	1970
